# Long-range promoter-enhancer contacts are conserved during evolution and contribute to gene expression robustness

**DOI:** 10.1101/2021.02.26.432473

**Authors:** Alexandre Laverré, Eric Tannier, Anamaria Necsulea

**Affiliations:** Univ Lyon, Université Claude Bernard Lyon 1, CNRS, Laboratoire de Biométrie et Biologie Evolutive, F-69100, Villeurbanne, France; Centre de recherche Inria de Lyon, 69603 Villeurbanne, France

**Author notes:** Corresponding authors: **Alexandre Laverré**, Laboratoire de Biométrie et Biologie Evolutive, CNRS, Université Claude Bernard - Lyon 1, Université de Lyon, 43 Bd. du 11 Novembre 1918, 69622 Villeurbanne CEDEX, France,; **Anamaria Necsulea**, Laboratoire de Biométrie et Biologie Evolutive, CNRS, Université Claude Bernard - Lyon 1, Université de Lyon, 43 Bd. du 11 Novembre 1918, 69622 Villeurbanne CEDEX, France.

**Keywords:** regulatory evolution, gene expression evolution, chromatin conformation capture, PCHi-C, genome rearrangements, *cis*-regulatory landscapes, large-scale genome evolution, Promoter Capture Hi-C

## Abstract

Gene expression is regulated through complex molecular interactions, involving *cis*-acting elements that can be situated far away from their target genes. Data on long-range contacts between promoters and regulatory elements is rapidly accumulating. However, it remains unclear how these regulatory relationships evolve and how they contribute to the establishment of robust gene expression profiles. Here, we address these questions by comparing genome-wide maps of promoter-centered chromatin contacts in mouse and human. We show that there is significant evolutionary conservation of *cis*-regulatory landscapes, indicating that selective pressures act to preserve not only regulatory element sequences but also their chromatin contacts with target genes. The extent of evolutionary conservation is remarkable for long-range promoter-enhancer contacts, illustrating how the structure of regulatory landscapes constrains large-scale genome evolution. We show that the evolution of *cis*-regulatory landscapes, measured in terms of distal element sequences, synteny or contacts with target genes, is significantly associated with gene expression evolution.
