## Supplemental Table S1 for "Long-range promoter-enhancer contacts are conserved during evolution and contribute to gene expression robustness"

### Sheet: SupplementaryTable1
Species	Sample ID	Broad cell type or tissue	Detailed cell type or tissue description	Cell line	Strain	Number of biological replicates	Number of technical replicates	Publication	Number of detected interactions	Read length	Number of mapped reads
human	NB	B lymphocytes	Naive B lymphocytes	NA	NA	3	3	Javierre et al. 2016	184561	51	2384677575
human	TB	B lymphocytes	Total B lymphocytes	NA	NA	3	3	Javierre et al. 2016	196207	51	2055699612
human	cardio	cardiomyocytes	Cardiomyocytes	NA	NA	3	3	Choy et al. 2018	192472	51	2657362829
human	hESC	embryonic stem cells	Embryonic stem cells	NA	NA	2	1;2	Freire-Pritchett et al. 2017	86046	51	539386027
human	EP	endothelial precursors	Endothelial precursors	NA	NA	3	3	Javierre et al. 2016	184028	51	1425229933
human	Ery	erythroblasts	Erythroblasts	NA	NA	3	3	Javierre et al. 2016	141114	51	2080970287
human	FoeT	fetal thymus	Fetal thymus	NA	NA	3	3;3;4	Javierre et al. 2016	186196	51	2735655802
human	CD34	hematopoietic progenitors	CD34+ lymphocytes, hematopoietic progenitors, ex vivo	NA	NA	2	1;2	Mifsud et al. 2015	81077	101	479097919
human	PEK_early	keratinocytes	Differentiated primary epidermal keratinocytes	NA	NA	2	1	Rubin et al. 2017	132358	51	466602702
human	PEK_late	keratinocytes	Differentiated primary epidermal keratinocytes	NA	NA	2	1	Rubin et al. 2017	124264	51	395640526
human	PEK_undiff	keratinocytes	Primary epidermal keratinocytes	NA	NA	2	1	Rubin et al. 2017	122464	51	304181877
human	Bcell	lymphoblastoid cell line	B lymphocytes, EBV-transformed	GM12878	NA	3	2	Mifsud et al. 2015	84828	101	1003014771
human	Mac0	macrophages	Macrophages M0	NA	NA	3	3	Javierre et al. 2016	191967	51	2183862165
human	Mac1	macrophages	Macrophages M1	NA	NA	3	3	Javierre et al. 2016	177327	51	1790570043
human	Mac2	macrophages	Macrophages M2	NA	NA	3	3	Javierre et al. 2016	188947	51	1860389757
human	MK	megakaryocytes	Megakaryocytes	NA	NA	4	3	Javierre et al. 2016	166105	51	2070822952
human	Mon	monocytes	Monocytes	NA	NA	3	3	Javierre et al. 2016	164816	51	529416026
human	hNEC	neuroepithelial cells	Neuroepithelial cells	NA	NA	2	1	Freire-Pritchett et al. 2017	85837	51	454807763
human	Neu	neutrophils	Neutrophils	NA	NA	3	3;3;4	Javierre et al. 2016	131296	51	2186049380
human	pre_adipo	pre-adipocytes	Primary white preadipocytes	NA	NA	1	1	Pan et al. 2018	79843	69	101259670
human	NCD4	T lymphocytes	Naive CD4 T lymphocytes	NA	NA	4	3	Javierre et al. 2016	182991	51	2831746569
human	NCD8	T lymphocytes	Naive CD8 T lymphocytes	NA	NA	3	3	Javierre et al. 2016	193137	51	2340788794
human	TCD4Act	T lymphocytes	Activated total CD4 T lymphocytes	NA	NA	3	2;3;3	Javierre et al. 2016	189443	51	2332617961
human	TCD4MF	T lymphocytes	Total CD4 T lymphocytes	NA	NA	3	3	Javierre et al. 2016	188345	51	2499540456
human	TCD4Non	T lymphocytes	Non-activated total CD4 T lymphocytes	NA	NA	3	3	Javierre et al. 2016	196756	51	2316486514
human	TCD8	T lymphocytes	Total CD8 T lymphocytes	NA	NA	3	3	Javierre et al. 2016	185673	51	2101709136
mouse	preB_aged	B lymphocytes	Pre-B cells	-	C57BL/6	2	3	Koohy et al. 2018	209174	51	1180325959
mouse	preB_young	B lymphocytes	Pre-B cells	-	C57BL/6	2	3	Koohy et al. 2018	205922	51	1384370367
mouse	ESC	embryonic stem cells	Embryonic stem cells	J1	129S4/SvJae	2	3	Schoenfelder et al. 2015	107975	101	1627523493
mouse	ESC_18	embryonic stem cells	Embryonic stem cells	J1	129S4/SvJae	2	1	Schoenfelder et al. 2018	103363	51	306474752
mouse	ESC_wild	embryonic stem cells	Embryonic stem cells	E14Tg2a	129P2/OlaHsd	5	1	Novo et al. 2018	81386	51	478140076
mouse	ESC_NKO	embryonic stem cells, Nanog KO	Embryonic stem cells, Nanog deficient	E14Tg2a	129P2/OlaHsd	5	1	Novo et al. 2018	70475	51	228771691
mouse	EpiSC	epiblast stem cells	Epiblast stem cells	-	129S2/SvPas	2	1	Novo et al. 2018	94091	51	236611475
mouse	ESd_starved	ES-derived hematopoietic progenitors	ES-derived multipotent hematopoietic progenitor cells	HPC-7	129S/SvEv-Gpi1	2	1	Comoglio et al. 2018	181477	75	801904911
mouse	ESd_TPO	ES-derived hematopoietic progenitors	ES-derived multipotent hematopoietic progenitor cells	HPC-7	129S/SvEv-Gpi1	2	1	Comoglio et al. 2018	180708	75	750046834
mouse	FLC	fetal liver	Fetal liver cells	-	C57BL/6	2	2	Schoenfelder et al. 2015	110345	101	608678804
mouse	preadip_4H	pre-adipocytes	Pre-adipocytes	3T3-L1	Swiss albino	2	4;7	Siersback et al. 2017	194690	50	791994815
mouse	preadip_D0	pre-adipocytes	Pre-adipocytes	3T3-L1	Swiss albino	2	3;4	Siersback et al. 2017	214847	50	1087015818
mouse	preadip_D2	pre-adipocytes	Pre-adipocytes	3T3-L1	Swiss albino	2	3	Siersback et al. 2017	168298	50	674224801
mouse	TSC	trophoblast stem cells	Trophoblast stem cells	TS-EGFP	129/Sv and ICR	2	1	Schoenfelder et al. 2018	150773	51	371031177
