## Supplemental Table S2 for "Long-range promoter-enhancer contacts are conserved during evolution and contribute to gene expression robustness"

### Sheet: legend
This table presents the results of the analyses of variance of sequence conservation for each reference species in both PCHi-C and simulated dataset. These multiple regression models have the sequence conservation of contacted fragments as the response variable measured by the Alignment score or a PhyloP score. Their explanatory variables are sequence characteristics : number of repeats bases, nu…

### Sheet: human
PCHi-C data											Simulated data
Alignment score											Alignment score
	Df	Sum Sq	Mean Sq	F value	Pr(>F)							Df	Sum Sq	Mean Sq	F value	Pr(>F)
repeat_length	1	1414.7	1414.71	20895.886	<2.2e-16	***					repeat_length	1	2850	2850.15	41279.22	<2.2e-16	***
nb_genes_500kb	1	167.4	167.39	2472.447	<2.2e-16	***					nb_genes_500kb	1	280	280.17	4057.78	<2.2e-16	***
GC	1	20.2	20.24	299.027	<2.2e-16	***					GC	1	14	14.02	203.07	<2.2e-16	***
distance_to_baits	1	1.6	1.63	24.025	9.514e-07	***					distance_to_baits	1	1	0.75	10.85	0.0009879	***
Residuals	260549	17639.9	0.07								Residuals	559697	38645	0.07
PhyloP score											PhyloP score
	Df	Sum Sq	Mean Sq	F value	Pr(>F)							Df	Sum Sq	Mean Sq	F value	Pr(>F)
repeat_length	1	92.93	92.93	10084.46	<2.2e-16	***					repeat_length	1	142.8	142.81	15428.8	<2.2e-16	***
nb_genes_500kb	1	29.68	29.68	3221.06	<2.2e-16	***					nb_genes_500kb	1	47.4	47.40	5120.6	<2.2e-16	***
GC	1	406.10	406.10	44069.79	<2.2e-16	***					GC	1	747.9	747.94	80807.5	<2.2e-16	***
distance_to_baits	1	2.90	2.90	315.05	<2.2e-16	***					distance_to_baits	1	20.8	20.78	2245.4	<2.2e-16	***
Residuals	190736	1757.61	0.01								Residuals	406401	3761.6	0.01

### Sheet: mouse
PCHi-C data											Simulated data
Alignment score											Alignment score
	Df	Sum Sq	Mean Sq	F value	Pr(>F)							Df	Sum Sq	Mean Sq	F value	Pr(>F)
repeat_length	1	1251.5	1251.48	20122.8660	<2e-16	***					repeat_length	1	2420.4	2420.43	38624.999	<2e-16	***
nb_genes_500kb	1	369.7	369.73	5944.9382	<2e-16	***					nb_genes_500kb	1	590.3	590.33	9420.471	<2e-16	***
GC	1	84.9	84.92	1365.5309	<2e-16	***					GC	1	195.4	195.35	3117.384	<2e-16	***
distance_to_baits	1	0.0	0.00	0.0195	0.8889						distance_to_baits	1	0.9	0.85	13.624	0.0002233	***
Residuals	205241	12764.3	0.06								Residuals	365016	22873.7	0.06
PhyloP score											PhyloP score
	Df	Sum Sq	Mean Sq	F value	Pr(>F)							Df	Sum Sq	Mean Sq	F value	Pr(>F)
repeat_length	1	5.44	5.444	532.204	<2.2e-16	***					repeat_length	1	11.3	11.267	1130.80	<2.2e-16	***
nb_genes_500kb	1	29.53	29.532	2886.991	<2.2e-16	***					nb_genes_500kb	1	44.5	44.474	4463.56	<2.2e-16	***
GC	1	100.68	100.677	9841.845	<2.2e-16	***					GC	1	102.4	102.430	10280.19	<2.2e-16	***
distance_to_baits	1	0.30	0.302	29.506	5.582e-08	***					distance_to_baits	1	8.5	8.489	852.02	<2.2e-16	***
Residuals	199482	2040.59	0.010								Residuals	341556	3403.2	0.010
