## Supplemental Table S4 for "Long-range promoter-enhancer contacts are conserved during evolution and contribute to gene expression robustness"

### Sheet: legend
This table presents the results of the gene ontology enrichment analyses, in which genes were ranked based on the proportion of contact conservation for contacted enhancers found at least 500kb from the promoter. We used genes that have 1-to-1 orthologues, baited in both species (filters described in Methods). We kept only genes that had at least 10 long-distance contacted enhancers.
Gene ontology analyses were performed with GORILLA (Eden et al, 2009).
We searched for enrichment in the biological process category.
GORILLA legend:
P-value' is the enrichment p-value computed according to the mHG or HG model. This p-value is not corrected for multiple testing.
'FDR q-value' is the correction of the above p-value for multiple testing using the Benjamini and Hochberg (1995) method.
Namely, for the ith term (ranked according to p-value) the FDR q-value is (p-value * number of GO terms) / i.
Enrichment (N, B, n, b) is defined as follows:
N - is the total number of genes
B - is the total number of genes associated with a specific GO term
n - is the number of genes in the top of the user's input list or in the target set when appropriate
b - is the number of genes in the intersection
Enrichment = (b/n) / (B/N)

### Sheet: human
GO Term	Description	P-value	FDR q-value	Enrichment	N	B	n	b	Genes
GO:0009952	anterior/posterior pattern specification	7.03e-06	0.05	2.41	1143	23	412	20	[BASP1 - brain abundant, membrane attached signal protein 1, FOXC1 - forkhead box c1, HOXA11 - homeobox a11, OSR1 - odd-skipped related 1 (drosophila), HOXB8 - homeobox b8, HOXB6 - homeobox b6, HOXD13 - homeobox d13, WNT5A - wingless-type mmtv integration site family, member 5a, NR2F2 - nuclear receptor subfamily 2, group f, member 2, HOXD9 - homeobox d9, HES6 - hairy and enhancer of split 6 (dro…
GO:0031424	keratinization	8.39e-06	0.0298	3.33	1143	17	283	14	[KRTAP3-1 - keratin associated protein 3-1, KRT79 - keratin 79, KRT80 - keratin 80, KRT78 - keratin 78, KRT39 - keratin 39, KRT82 - keratin 82, KRT28 - keratin 28, KRT26 - keratin 26, KRT75 - keratin 75, KRT7 - keratin 7, KRT10 - keratin 10, KRT23 - keratin 23 (histone deacetylase inducible), KRT20 - keratin 20, KRT12 - keratin 12]
GO:0048704	embryonic skeletal system morphogenesis	1.63e-05	0.0386	3.8	1143	19	206	13	[HOXA11 - homeobox a11, OSR1 - odd-skipped related 1 (drosophila), HOXB8 - homeobox b8, HOXB6 - homeobox b6, HOXD9 - homeobox d9, SIX4 - six homeobox 4, HOXA4 - homeobox a4, HOXA5 - homeobox a5, OSR2 - odd-skipped related 2 (drosophila), HOXA3 - homeobox a3, SIX1 - six homeobox 1, HOXA6 - homeobox a6, HOXA7 - homeobox a7]
GO:0070268	cornification	2.09e-05	0.0371	5.14	1143	16	139	10	[KRT75 - keratin 75, KRT79 - keratin 79, KRT10 - keratin 10, KRT80 - keratin 80, KRT23 - keratin 23 (histone deacetylase inducible), KRT78 - keratin 78, KRT12 - keratin 12, KRT28 - keratin 28, KRT39 - keratin 39, KRT26 - keratin 26]
GO:0007389	pattern specification process	3.47e-05	0.0493	1.83	1143	47	465	35	[HOXA11 - homeobox a11, OSR1 - odd-skipped related 1 (drosophila), NKX2-1 - nk2 homeobox 1, HOXB8 - homeobox b8, HOXB6 - homeobox b6, IRX3 - iroquois homeobox 3, NR2F2 - nuclear receptor subfamily 2, group f, member 2, FST - follistatin, DYNC2H1 - dynein, cytoplasmic 2, heavy chain 1, HOXA4 - homeobox a4, HOXA5 - homeobox a5, EN1 - engrailed homeobox 1, MLLT3 - myeloid/lymphoid or mixed-lineage l…
GO:0048562	embryonic organ morphogenesis	4.96e-05	0.0587	2.95	1143	24	258	16	[HOXA11 - homeobox a11, OSR1 - odd-skipped related 1 (drosophila), HOXB8 - homeobox b8, HOXB6 - homeobox b6, WNT5A - wingless-type mmtv integration site family, member 5a, HLX - h2.0-like homeobox, PDGFRA - platelet-derived growth factor receptor, alpha polypeptide, HOXD9 - homeobox d9, SIX4 - six homeobox 4, HOXA4 - homeobox a4, OSR2 - odd-skipped related 2 (drosophila), HOXA5 - homeobox a5, HOX…
GO:0070585	protein localization to mitochondrion	6.81e-05	0.0691	54.43	1143	9	7	3	[PITRM1 - pitrilysin metallopeptidase 1, SAMM50 - samm50 sorting and assembly machinery component, DNAJA1 - dnaj (hsp40) homolog, subfamily a, member 1]
GO:0048705	skeletal system morphogenesis	0.000123	0.109	3.24	1143	24	206	14	[HOXA11 - homeobox a11, OSR1 - odd-skipped related 1 (drosophila), HOXB8 - homeobox b8, HOXB6 - homeobox b6, HOXD9 - homeobox d9, SIX4 - six homeobox 4, HOXD8 - homeobox d8, HOXA4 - homeobox a4, OSR2 - odd-skipped related 2 (drosophila), HOXA5 - homeobox a5, HOXA3 - homeobox a3, SIX1 - six homeobox 1, HOXA6 - homeobox a6, HOXA7 - homeobox a7]
GO:1905898	positive regulation of response to endoplasmic reticulum stress	0.000174	0.138	10.99	1143	4	104	4	[BCL2L11 - bcl2-like 11 (apoptosis facilitator), EDEM1 - er degradation enhancer, mannosidase alpha-like 1, NCK1 - nck adaptor protein 1, PIK3R1 - phosphoinositide-3-kinase, regulatory subunit 1 (alpha)]
GO:0001822	kidney development	0.000257	0.182	2.57	1143	23	309	16	[PTCD2 - pentatricopeptide repeat domain 2, HOXA11 - homeobox a11, FOXC1 - forkhead box c1, OSR1 - odd-skipped related 1 (drosophila), ADAMTS1 - adam metallopeptidase with thrombospondin type 1 motif, 1, SPRY1 - sprouty homolog 1, antagonist of fgf signaling (drosophila), CENPF - centromere protein f, 350/400kda, IRX3 - iroquois homeobox 3, WNT5A - wingless-type mmtv integration site family, memb…
GO:0009887	animal organ morphogenesis	0.000262	0.169	1.65	1143	62	469	42	[HOXA11 - homeobox a11, OSR1 - odd-skipped related 1 (drosophila), SYK - spleen tyrosine kinase, HOXB8 - homeobox b8, PTEN - phosphatase and tensin homolog, HOXB6 - homeobox b6, LIF - leukemia inhibitory factor, PDGFRA - platelet-derived growth factor receptor, alpha polypeptide, HLX - h2.0-like homeobox, TLE3 - transducin-like enhancer of split 3 (e(sp1) homolog, drosophila), FGF1 - fibroblast g…
GO:0003002	regionalization	0.000316	0.187	1.86	1143	36	461	27	[HOXA11 - homeobox a11, OSR1 - odd-skipped related 1 (drosophila), NKX2-1 - nk2 homeobox 1, HOXB8 - homeobox b8, HOXB6 - homeobox b6, NR2F2 - nuclear receptor subfamily 2, group f, member 2, DYNC2H1 - dynein, cytoplasmic 2, heavy chain 1, HOXA4 - homeobox a4, HOXA5 - homeobox a5, HOXA2 - homeobox a2, EN1 - engrailed homeobox 1, MLLT3 - myeloid/lymphoid or mixed-lineage leukemia (trithorax homolog…
GO:0042594	response to starvation	0.00034	0.186	2.05	1143	17	525	16	[PRKAA2 - protein kinase, amp-activated, alpha 2 catalytic subunit, PRKAA1 - protein kinase, amp-activated, alpha 1 catalytic subunit, JUN - jun proto-oncogene, ATG5 - autophagy related 5, RRAGC - ras-related gtp binding c, SSTR2 - somatostatin receptor 2, ADM - adrenomedullin, SRD5A1 - steroid-5-alpha-reductase, alpha polypeptide 1 (3-oxo-5 alpha-steroid delta 4-dehydrogenase alpha 1), KRT20 - k…
GO:1905897	regulation of response to endoplasmic reticulum stress	0.000515	0.261	7.85	1143	7	104	5	[BCL2L11 - bcl2-like 11 (apoptosis facilitator), EDEM1 - er degradation enhancer, mannosidase alpha-like 1, NCK1 - nck adaptor protein 1, MANF - mesencephalic astrocyte-derived neurotrophic factor, PIK3R1 - phosphoinositide-3-kinase, regulatory subunit 1 (alpha)]
GO:0035914	skeletal muscle cell differentiation	0.000728	0.345	17.86	1143	4	48	3	[DMRTA2 - dmrt-like family a2, SIX4 - six homeobox 4, COPS2 - cop9 signalosome subunit 2]
GO:0043550	regulation of lipid kinase activity	0.000754	0.335	3.46	1143	7	330	7	[RBL2 - retinoblastoma-like 2 (p130), WDR81 - wd repeat domain 81, IRS1 - insulin receptor substrate 1, WDR91 - wd repeat domain 91, PDGFRA - platelet-derived growth factor receptor, alpha polypeptide, CISH - cytokine inducible sh2-containing protein, PIK3R1 - phosphoinositide-3-kinase, regulatory subunit 1 (alpha)]

### Sheet: mouse
GO Term	Description	P-value	FDR q-value	Enrichment	N	B	n	b	Genes
GO:0045682	regulation of epidermis development	4.36e-05	0.317	3.66	1209	9	330	9	[Inhba - inhibin beta-a, Krt36 - keratin 36, Krt10 - keratin 10, Wnt5a - wingless-related mmtv integration site 5a, Fst - follistatin, Tgfb2 - transforming growth factor, beta 2, Mysm1 - myb-like, swirm and mpn domains 1, Foxc1 - forkhead box c1, Hoxa7 - homeobox a7]
GO:0009887	animal organ morphogenesis	8.89e-05	0.323	1.59	1209	79	510	53	[Bcl2 - b cell leukemia/lymphoma 2, Jag1 - jagged 1, Lhx9 - lim homeobox protein 9, Lif - leukemia inhibitory factor, Mkks - mckusick-kaufman syndrome, Wnt5a - wingless-related mmtv integration site 5a, Tbx19 - t-box 19, Nrp2 - neuropilin 2, Nrp1 - neuropilin 1, Fst - follistatin, Pdgfra - platelet derived growth factor receptor, alpha polypeptide, Ext1 - exostoses (multiple) 1, Osr2 - odd-skippe…
GO:0048754	branching morphogenesis of an epithelial tube	0.000172	0.417	2.7	1209	13	414	12	[Fgf10 - fibroblast growth factor 10, Bcl2 - b cell leukemia/lymphoma 2, Esr1 - estrogen receptor 1 (alpha), Wnt5a - wingless-related mmtv integration site 5a, Hoxa11 - homeobox a11, Fgf8 - fibroblast growth factor 8, Nrp1 - neuropilin 1, Tbx3 - t-box 3, Ext1 - exostoses (multiple) 1, Sall1 - sal-like 1 (drosophila), Myc - myelocytomatosis oncogene, Hoxa5 - homeobox a5]
GO:0048705	skeletal system morphogenesis	0.000181	0.33	4.26	1209	26	120	11	[Osr2 - odd-skipped related 2, Osr1 - odd-skipped related 1 (drosophila), Hoxa2 - homeobox a2, Hoxd8 - homeobox d8, Hoxa3 - homeobox a3, Hoxd10 - homeobox d10, Myc - myelocytomatosis oncogene, Hoxa6 - homeobox a6, Hoxa7 - homeobox a7, Hoxa4 - homeobox a4, Hoxa5 - homeobox a5]
GO:0035239	tube morphogenesis	0.000306	0.445	1.9	1209	35	472	26	[Bcl2 - b cell leukemia/lymphoma 2, Id2 - inhibitor of dna binding 2, Hoxa13 - homeobox a13, Fgf8 - fibroblast growth factor 8, Hoxa11 - homeobox a11, Jag1 - jagged 1, Hoxa1 - homeobox a1, Tgfb2 - transforming growth factor, beta 2, Nr4a3 - nuclear receptor subfamily 4, group a, member 3, Hoxa5 - homeobox a5, Wnt5a - wingless-related mmtv integration site 5a, Nr2f2 - nuclear receptor subfamily 2,…
GO:0042634	regulation of hair cycle	0.00044	0.534	5.9	1209	5	205	5	[Inhba - inhibin beta-a, Wnt5a - wingless-related mmtv integration site 5a, Fst - follistatin, Tgfb2 - transforming growth factor, beta 2, Mysm1 - myb-like, swirm and mpn domains 1]
GO:0051797	regulation of hair follicle development	0.00044	0.458	5.9	1209	5	205	5	[Inhba - inhibin beta-a, Wnt5a - wingless-related mmtv integration site 5a, Fst - follistatin, Tgfb2 - transforming growth factor, beta 2, Mysm1 - myb-like, swirm and mpn domains 1]
GO:0048562	embryonic organ morphogenesis	0.000461	0.419	1.42	1209	29	850	29	[Hoxa2 - homeobox a2, Hoxa3 - homeobox a3, Id2 - inhibitor of dna binding 2, Tfap2a - transcription factor ap-2, alpha, Hoxa11 - homeobox a11, Tcf7l2 - transcription factor 7 like 2, t cell specific, hmg box, Hoxa9 - homeobox a9, Shox2 - short stature homeobox 2, Hoxa6 - homeobox a6, Wnt11 - wingless-related mmtv integration site 11, Hoxa7 - homeobox a7, Hoxa4 - homeobox a4, Hoxa5 - homeobox a5, …
GO:0019220	regulation of phosphate metabolic process	0.000462	0.373	1.51	1209	121	424	64	[Bcl2 - b cell leukemia/lymphoma 2, Lmnb1 - lamin b1, Lmo4 - lim domain only 4, Stoml2 - stomatin (epb7.2)-like 2, Zcchc9 - zinc finger, cchc domain containing 9, Lif - leukemia inhibitory factor, Pfn2 - profilin 2, Bard1 - brca1 associated ring domain 1, Wnt5a - wingless-related mmtv integration site 5a, Jun - jun oncogene, Nr2f2 - nuclear receptor subfamily 2, group f, member 2, Eif4g1 - eukary…
GO:0051174	regulation of phosphorus metabolic process	0.000462	0.336	1.51	1209	121	424	64	[Bcl2 - b cell leukemia/lymphoma 2, Lmnb1 - lamin b1, Lmo4 - lim domain only 4, Stoml2 - stomatin (epb7.2)-like 2, Zcchc9 - zinc finger, cchc domain containing 9, Lif - leukemia inhibitory factor, Pfn2 - profilin 2, Bard1 - brca1 associated ring domain 1, Wnt5a - wingless-related mmtv integration site 5a, Jun - jun oncogene, Eif4g1 - eukaryotic translation initiation factor 4, gamma 1, Nr2f2 - nu…
GO:0001763	morphogenesis of a branching structure	0.00058	0.384	2.4	1209	17	414	14	[Bcl2 - b cell leukemia/lymphoma 2, Rspo3 - r-spondin 3 homolog (xenopus laevis), Hoxa13 - homeobox a13, Fgf8 - fibroblast growth factor 8, Hoxa11 - homeobox a11, Ext1 - exostoses (multiple) 1, Myc - myelocytomatosis oncogene, Hoxa5 - homeobox a5, Fgf10 - fibroblast growth factor 10, Esr1 - estrogen receptor 1 (alpha), Wnt5a - wingless-related mmtv integration site 5a, Nrp1 - neuropilin 1, Tbx3 -…
GO:0061138	morphogenesis of a branching epithelium	0.00058	0.352	2.4	1209	17	414	14	[Bcl2 - b cell leukemia/lymphoma 2, Rspo3 - r-spondin 3 homolog (xenopus laevis), Hoxa13 - homeobox a13, Fgf8 - fibroblast growth factor 8, Hoxa11 - homeobox a11, Ext1 - exostoses (multiple) 1, Myc - myelocytomatosis oncogene, Hoxa5 - homeobox a5, Fgf10 - fibroblast growth factor 10, Esr1 - estrogen receptor 1 (alpha), Wnt5a - wingless-related mmtv integration site 5a, Nrp1 - neuropilin 1, Tbx3 -…
GO:0035137	hindlimb morphogenesis	0.00098	0.549	2.92	1209	8	414	8	[Osr2 - odd-skipped related 2, Osr1 - odd-skipped related 1 (drosophila), Hoxd9 - homeobox d9, Fgf8 - fibroblast growth factor 8, Hoxd10 - homeobox d10, Tbx3 - t-box 3, Gnas - gnas (guanine nucleotide binding protein, alpha stimulating) complex locus, Sall1 - sal-like 1 (drosophila)]
