## Supplemental Table S8 for "Long-range promoter-enhancer contacts are conserved during evolution and contribute to gene expression robustness"

### Sheet: Legend
This table presents the details of RNA-seq samples used to analyse the gene expression levels in cell types that are comparable between human and mouse and for which PCHi-C data is also available : embryonic stem cells, epiblast-derived stem cells, adipocytes and B cells

### Sheet: Samples details
SampleID	GEO accession	SRA accession	Species	Tissue/cell type	Library preparation	Read length	Source	Date generated/published	Comment
hESC3	GSM1112837	SRR1067492;SRR1067487;SRR1067488	human	ESC HUES64	polyA	2 x 102	ENCODE	2013
hESC4	GSM1112834	SRR1107846;SRR1107849;SRR1107848	human	ESC HUES64	polyA	2 x 102	ENCODE	2013
hESC5	GSM758566	SRR307911;SRR307912	human	ESC H1	polyA		ENCODE
hESC6	GSM2400152	SRR5048077	human	ESC H1	polyA		ENCODE
hESC7	GSM2400153	SRR5048078	human	ESC H1	polyA		ENCODE
hESC8	GSM958737	SRR521502;SRR521501	human	ESC H1	polyA		ENCODE
hESC9	GSM958733	SRR521477;SRR521478;SRR521479;SRR521480;SRR521481;SRR521482;SRR521483;SRR521484	human	ESC H1	polyA		ENCODE
Bcell1	GSM1915616	SRR2753111	human	CD19+CD20+ B cell			PMID:27526324
Bcell2	GSM1915592	SRR2753087	human	CD19+CD20+ B cell			PMID:27526324
Bcell3	GSM1915582	SRR2753077	human	CD19+CD20+ B cell			PMID:27526324
Bcell4	GSM1915578	SRR2753073	human	CD19+CD20+ B cell			PMID:27526324
adipo1	ERS2076945	ERR2238965	human	adipocyte	polyA		E-MTAB-6345		noradrenaline, 1 micromolar
adipo2	ERS2076946	ERR2238966	human	adipocyte	polyA		E-MTAB-6345		noradrenaline, 1 micromolar
adipo3	ERS2076947	ERR2238967	human	adipocyte	polyA		E-MTAB-6345		noradrenaline, 1 micromolar
adipo4	ERS2076948	ERR2238968	human	adipocyte	polyA		E-MTAB-6345		noradrenaline, 1 micromolar
adipo5	ERS2076949	ERR2238969	human	adipocyte	polyA		E-MTAB-6345		none
adipo6	ERS2076950	ERR2238970	human	adipocyte	polyA		E-MTAB-6345		none
adipo7	ERS2076951	ERR2238971	human	adipocyte	polyA		E-MTAB-6345		none
adipo8	ERS2076952	ERR2238972	human	adipocyte	polyA		E-MTAB-6345		none
adipo9	GSM1543671	SRR1648620	human	human mature adipocyte			E-GEOD-63190		PAZ6
adipo10	GSM1543670	SRR1648619	human	human pre-adipocyte			E-GEOD-63190		PAZ6
adipo11	GSM1543669	SRR1648618	human	human mature adipocyte			E-GEOD-63190		SW872
adipo12	GSM1543668	SRR1648617	human	human pre-adipocyte			E-GEOD-63190		SW872
adipo13	GSM1543667	SRR1648616	human	human mature adipocyte			E-GEOD-63190		SGBS
adipo14	GSM1543666	SRR1648615	human	human mature adipocyte			E-GEOD-63190		SGBS
adipo15	GSM1543665	SRR1648614	human	human pre-adipocyte			E-GEOD-63190		SGBS
mESC1	GSM2453365	SRR5171018	mouse	ESC Bruce 4	polyA	30	ENCODE
mESC2	GSM2453366	SRR5171019	mouse	ESC Bruce 4	polyA	30	ENCODE
mESC3	GSM881355	SRR414942;SRR414943	mouse	ESC E14	polyA		PMID: 22682255
mESC4	GSM521650	SRR039999;SRR040000;SRR040001	mouse	ESC	polyA		PMID: 21874018
mESC5	GSM1520409	SRR1605826	mouse	ESC J1			PMID: 25423963
mESC6	GSM1412826	SRR1504768	mouse	ESC CJ7	polyA		PMID: 25891907
mESC7	GSM1412827	SRR1504769	mouse	ESC JF4	polyA		PMID: 25891907
matureB1	GSM1849937	SRR2157287	mouse	Mature B cells	polyA		PMID:27381906		bone marrow
matureB2	GSM1849936	SRR2157286	mouse	Mature B cells	polyA		PMID:27381906		bone marrow
matureB3	GSM1849935	SRR2157285	mouse	Mature B cells	polyA		PMID:27381906		bone marrow
matureB4	GSM1849934	SRR2157284	mouse	Mature B cells	polyA		PMID:27381906		bone marrow
matureB5	GSM1849933	SRR2157283	mouse	Mature B cells	polyA		PMID:27381906		bone marrow
immatureB1	GSM1849932	SRR2157282	mouse	Immature B cells	polyA		PMID:27381906		bone marrow
immatureB2	GSM1849931	SRR2157281	mouse	Immature B cells	polyA		PMID:27381906		bone marrow
immatureB3	GSM1849930	SRR2157280	mouse	Immature B cells	polyA		PMID:27381906		bone marrow
immatureB4	GSM1849929	SRR2157279	mouse	Immature B cells	polyA		PMID:27381906		bone marrow
immatureB5	GSM1849928	SRR2157278	mouse	Immature B cells	polyA		PMID:27381906		bone marrow
preB1	GSM1849927	SRR2157277	mouse	Pre B cells	polyA		PMID:27381906		bone marrow
preB2	GSM1849926	SRR2157276	mouse	Pre B cells	polyA		PMID:27381906		bone marrow
preB3	GSM1849925	SRR2157275	mouse	Pre B cells	polyA		PMID:27381906		bone marrow
preB4	GSM1849924	SRR2157274	mouse	Pre B cells	polyA		PMID:27381906		bone marrow
preB5	GSM1849923	SRR2157273	mouse	Pre B cells	polyA		PMID:27381906		bone marrow
proB1	GSM1849922	SRR2157272	mouse	Pro B cells	polyA		PMID:27381906		bone marrow
proB2	GSM1849921	SRR2157271	mouse	Pro B cells	polyA		PMID:27381906		bone marrow
proB3	GSM1849920	SRR2157270	mouse	Pro B cells	polyA		PMID:27381906		bone marrow
proB4	GSM1849919	SRR2157269	mouse	Pro B cells	polyA		PMID:27381906		bone marrow
proB5	GSM1849918	SRR2157268	mouse	Pro B cells	polyA		PMID:27381906		bone marrow
adipo1	GSM2515914	SRR5297556	mouse	adipocyte					3T3-L1 preadipocytes, 4h
adipo2	GSM2515915	SRR5297557	mouse	adipocyte					3T3-L1 preadipocytes, 4h
adipo3	GSM2515916	SRR5297558	mouse	adipocyte					3T3-L1 preadipocytes, D0
adipo4	GSM2515917	SRR5297559	mouse	adipocyte					3T3-L1 preadipocytes, D0
adipo5	GSM2515920	SRR5297562	mouse	adipocyte					3T3-L1 preadipocytes, D2
adipo6	GSM2515921	SRR5297563	mouse	adipocyte					3T3-L1 preadipocytes, D2
EpiSC1	GSM2700727	SRR5819494	mouse	epiblast-derived stem cells	polyA		PMID:30767785		epiblast stem cells
EpiSC2	GSM2700728	SRR5819495	mouse	epiblast-derived stem cells	polyA		PMID:30767785		epiblast stem cells
EpiSC3	GSM2700729	SRR5819496	mouse	epiblast-derived stem cells	polyA		PMID:30767785		epiblast stem cells
