## Supplemental Table S9 for "Long-range promoter-enhancer contacts are conserved during evolution and contribute to gene expression robustness"

### Sheet: Feuille1
This table presents the results of the analysis of variance of the conservation of gene expression profiles for each reference species. These multiple regression models have gene expression conservation as the response variable, before and after correction for gene expression characteristics. Their explanatory variables are various regulatory landscape characteristics (number of contacted enhance…

### Sheet: human
Before correction for gene expression level and specificity
	Df	Sum Sq	Mean Sq	F value	Pr(>F)
ExpressionLevel	1	1.12	1.1203	19.1914	1.202e-05	***
Specificity	1	27.01	27.0098	462.7144	<2.2e-16	***
NbContacts	4	0.50	0.1247	2.1367	0.07362	.
MeanAlignment	4	0.49	0.1218	2.0860	0.07989	.
Synteny	1	0.24	0.2381	4.0783	0.04348	*
ContactConservation	4	0.40	0.0996	1.7060	0.14564
Residuals	6283	366.75	0.0584
After correction for gene expression level and specificity
	Df	Sum Sq	Mean Sq	F value	Pr(>F)
NbContacts	4	0.46	0.115716	2.0889	0.07953	.
MeanAlignment	4	0.63	0.158247	2.8566	0.02225	*
Synteny	1	0.26	0.260447	4.7015	0.03017	*
ContactConservation	4	0.28	0.069417	1.2531	0.28615
Residuals	6285	348.16	0.055396

### Sheet: mouse
Before correction for gene expression level and specificity
	Df	Sum Sq	Mean Sq	F value	Pr(>F)
ExpressionLevel	1	2.49	2.4877	41.3330	1.373e-10	***
Specificity	1	30.20	30.1974	501.7281	<2.2e-16	***
NbContacts	4	0.35	0.0885	1.4701	0.208393
MeanAlignment	4	1.93	0.4825	8.0161	1.920e-06	***
Synteny	1	0.63	0.6275	10.4264	0.001248	**
ContactConservation	4	0.77	0.1931	3.2079	0.012183	*
After correction for gene expression level and specificity
	Df	Sum Sq	Mean Sq	F value	Pr(>F)
NbContacts	4	0.62	0.15456	2.6951	0.0292339	*
MeanAlignment	4	2.25	0.56211	9.8014	6.655e-08	***
Synteny	1	0.68	0.67692	11.8034	0.0005948	***
ContactConservation	4	0.70	0.17392	3.0326	0.0164737	*
Residuals	6634	380.46	0.05735
